# Comprehensive Evaluation of Rapamycin’s Specificity as an mTOR Inhibitor

**DOI:** 10.1101/2022.12.10.519872

**Authors:** Filippo Artoni, Nina Grützmacher, Constantinos Demetriades

## Abstract

Rapamycin is a macrolide antibiotic that functions as an immunosuppressive and anti-cancer agent, and displays robust anti-ageing effects in multiple organisms including humans. Importantly, rapamycin analogs (rapalogs) are of clinical importance against certain cancer types and neurodevelopmental diseases. Although rapamycin is widely perceived as an allosteric inhibitor of mTOR (mechanistic target of rapamycin), the master regulator of cellular and organismal physiology, its specificity has not been thoroughly evaluated so far. In fact, previous studies in cells and in mice suggested that rapamycin may be also acting independently from mTOR to influence various cellular functions. Here, we generated a gene-edited cell line, that expresses a rapamycin-resistant mTOR mutant (mTOR^RR^), and assessed the effects of rapamycin treatment on the transcriptome and proteome of control or mTOR^RR^-expressing cells. Our data reveal a striking specificity of rapamycin towards mTOR, demonstrated by virtually no changes in mRNA or protein levels in rapamycin-treated mTOR^RR^ cells, even following prolonged drug treatment. Overall, this study provides the first comprehensive and conclusive assessment of rapamycin’s specificity, with important potential implications for ageing research and human therapeutics.
