## Supplementary material for "Comprehensive Evaluation of Rapamycin’s Specificity as an mTOR Inhibitor": Suppl Table 7

### Sheet: Protein_list
Supplementary Table 7. List of proteins used for the GO analysis and associated GO terms from the proteomic analysis.
24 h Rapa- vs DMSO-treated WT cells.
Only strongly affected genes (Cut-offs: log2FC < -0.55 or log2FC > +0.4; p-value < 0.05).
Protein ID	Gene names	log2FC_Rapa_DMSO	-log(p.value)
Q53EL6	PDCD4	1.729	26.3299
P62745	RHOB	0.9	2.46314
P00403	MT-CO2	0.87	0.931373
Q92854	SEMA4D	0.788	4.98821
Q58FF6	HSP90AB4P	0.747	1.02966
F6RP06	BNIP3	0.739	2.14277
M0QYT0		0.733	3.97083
Q9Y5U8	MPC1;BRP44L	0.716	1.29866
O60238	BNIP3L	0.715	7.9209
K7ENL6	FBF1	0.711	3.92085
Q01459	CTBS	0.71	2.25996
Q15560	TCEA2	0.683	8.87994
O96011	PEX11B	0.681	2.77612
Q9NX00	TMEM160	0.68	0.852737
Q9HBR0	SLC38A10	0.676	2.54221
Q9P0S9	TMEM14C	0.662	1.06419
Q8N9Z2	CCDC71L	0.657	2.83058
A0A087WZE9	HMGN3	0.656	3.56957
Q9H3K2	GHITM	0.656	0.639966
P84101	SERF2	0.653	2.88803
P31327	CPS1	0.652	5.95319
A0A182DWF2	TXNRD2	0.646	7.37978
P61129	ZC3H6	0.637	9.30858
Q5SRE7	PHYHD1	0.636	8.17693
A0A096LP69	CD99	0.632	1.42531
B7Z5R0	ZNF747	0.626	6.58314
Q96AQ6	PBXIP1	0.626	3.40071
P00374	DHFR	0.622	11.3527
Q8TAB3	PCDH19	0.62	4.2043
Q5T6Z8	TMEM59	0.609	2.39571
Q13423	NNT	0.605	0.791452
A0A0C4DGB9	PPA2	0.598	3.55566
Q9H2D6	TRIOBP	0.595	12.5281
P20933	AGA	0.594	4.13473
Q96GA7	SDSL	0.593	10.2796
Q96CM8	ACSF2	0.593	8.37878
P07305	H1F0	0.593	7.86845
Q86WA6	BPHL	0.589	9.66165
E5RGX5	STMN2	0.584	4.32485
H0Y8V9	SEMA6A	0.579	1.73932
P62714	PPP2CB	0.576	0.928528
P35914	HMGCL	0.575	12.6677
Q92506	HSD17B8	0.574	9.01335
Q9C0H2	TTYH3	0.572	1.33004
P31947	SFN	0.571	3.22556
D6RDZ7	TSC22D3	0.57	7.10876
Q92623	TTC9	0.563	1.62903
Q9Y4W6	AFG3L2	0.56	0.674225
Q7LGA3	HS2ST1	0.557	1.30506
A6NK58	LIPT2	0.556	2.52935
Q8IUZ5	PHYKPL	0.553	8.15916
Q9NW07	ZNF358	0.545	8.2478
Q9GZT4	SRR	0.545	6.60375
Q16854	DGUOK	0.543	3.05783
F5H5P2	BCKDHA	0.543	1.75805
Q00325	SLC25A3	0.543	0.666883
E9PR76	MAF1	0.542	6.17099
Q92522	H1FX	0.541	7.15348
P30039	PBLD	0.538	9.09656
Q9H1E3	NUCKS1	0.536	4.27761
O15231	ZNF185	0.535	5.34541
Q9BU23	LMF2	0.535	0.985205
P43155	CRAT	0.534	6.46725
O75208	COQ9	0.529	5.13698
Q9UII2	ATPIF1	0.529	3.09586
Q8TCC3	MRPL30	0.525	3.16784
Q8TDZ2	MICAL1	0.525	2.794
O00562	PITPNM1	0.521	5.48713
P16219	ACADS	0.519	7.57575
Q6JQN1	ACAD10	0.519	3.60426
O76041	NEBL	0.517	3.09402
A0A0C4DFZ2	ARSA	0.514	3.52348
Q96CN4	EVI5L	0.506	8.58148
P49748	ACADVL	0.504	9.19584
E5RJB8	SDC2	0.504	2.5606
Q7LBR1	CHMP1B	0.502	4.9126
O43772	SLC25A20	0.502	2.85575
P52799	EFNB2	0.5	3.31023
Q8NCW6	GALNT11	0.499	0.985785
P05204	HMGN2	0.498	1.456
Q8IVF2	AHNAK2	0.497	5.97048
Q9UNL4	ING4	0.496	5.63526
Q8N4T8	CBR4	0.495	5.95482
Q6PML9	SLC30A9	0.494	0.975004
Q86UT6	NLRX1	0.493	7.82558
C9JNE2	OARD1	0.49	11.3527
P10746	UROS	0.488	2.97837
Q8IWA5	SLC44A2	0.487	0.750926
Q86X95	CIR1	0.486	2.13095
Q9Y2Z9	COQ6	0.484	14.2581
P53007	SLC25A1	0.481	4.38434
B9A057	COA5	0.481	1.87477
Q02252	ALDH6A1	0.477	9.51408
P30038	ALDH4A1	0.476	10.5036
P52657	GTF2A2	0.475	2.80759
H7C3J6	SAMD11	0.472	2.32109
Q5VUM1	SDHAF4	0.471	6.44016
Q9GZU3	TMEM39B	0.47	0.626588
O75781	PALM	0.469	1.9237
P55809	OXCT1	0.467	5.4586
O15230	LAMA5	0.467	2.61873
K7EL81	PPP1R12C	0.467	1.83411
Q16775	HAGH	0.466	11.1919
F8WBY3	CRELD1	0.464	2.91895
Q9BZF9	UACA	0.463	14.547
J3KNX4	MUM1	0.463	9.03907
Q9Y2S2	CRYL1	0.462	4.77483
P17900	GM2A	0.46	2.4773
O95834	EML2	0.458	2.00849
Q8N357	SLC35F6	0.457	0.806972
F5H2U8	HMGA2	0.456	6.15687
Q9UQL6	HDAC5	0.456	5.65082
Q8N5M9	JAGN1	0.456	0.631285
Q99943	AGPAT1	0.455	0.707554
Q9Y3D2	MSRB2	0.454	8.83238
Q9HCG1	ZNF160	0.454	1.73948
Q9H3M7	TXNIP	0.454	1.26958
P50443	SLC26A2	0.454	0.816018
Q8N0W3	FUK	0.452	4.31852
Q9BZF2	OSBPL7	0.452	1.75447
Q9NYQ6	CELSR1	0.451	1.7974
Q96K19	RNF170	0.451	1.06826
E5RJG7	DECR1	0.45	2.34901
Q6UVY6	MOXD1	0.45	0.977075
Q5VZR0	GLIPR2	0.449	4.37536
P51397	DAP	0.449	3.10979
Q71DI3	HIST2H3A;HIST3H3;HIST1H3A	0.447	1.78422
P48735	IDH2	0.44	7.89892
P37287	PIGA	0.44	0.799136
Q9NX14	NDUFB11	0.437	0.759952
O15525	MAFG	0.435	4.12948
O60443	DFNA5	0.434	6.62073
K7EIV9	HEXDC	0.434	2.93702
Q9NXG6	P4HTM	0.434	2.23574
Q96HY7	DHTKD1	0.433	7.37978
P50225	SULT1A1;SULT1A2	0.433	6.38548
O60279	SUSD5	0.432	1.26482
P63313	TMSB10	0.432	0.962394
P40925	MDH1	0.431	2.02285
P10253	GAA	0.43	8.46014
Q9NWB6	ARGLU1	0.43	4.29939
Q96EL3	MRPL53	0.43	2.61884
Q9BX68	HINT2	0.429	8.51748
Q8N6S5	ARL6IP6	0.429	0.631431
P0C7X2	ZNF688	0.428	2.61987
Q9NWV8	BABAM1	0.427	3.81071
P0DI81	TRAPPC2;TRAPPC2B	0.426	1.30878
G3V1M0	ZSCAN21	0.424	2.87371
Q96IU4	ABHD14B	0.423	9.50185
P34913	EPHX2	0.423	5.00042
Q96GI7	FAM89A	0.422	2.08152
H3BRF9	ZFYVE19	0.421	4.93914
O14773	TPP1	0.42	8.97619
Q9NXA8	SIRT5	0.42	6.55665
Q9H3H3	C11orf68	0.42	5.34841
P80723	BASP1	0.42	3.23063
Q86YF9	DZIP1	0.42	1.13926
Q5SSJ5	HP1BP3	0.419	8.38875
Q8WV74	NUDT8	0.417	1.78904
E9PL57	NEDD8-MDP1;MDP1	0.416	5.57671
F8WBW8	BAHCC1	0.413	1.05599
Q9H857	NT5DC2	0.412	4.56882
O60353	FZD6	0.412	1.92778
O75027	ABCB7	0.412	0.543014
A0A087X235	TSPAN10	0.411	2.67084
A0A2U3TZL5	CD59	0.411	0.657844
Q99808	SLC29A1	0.411	0.386215
H3BLU7	AKR7A2	0.41	6.24027
P23786	CPT2	0.409	11.8532
E9PM53	MUTYH	0.409	5.17899
Q9UH99	SUN2	0.409	0.588221
O14521	SDHD	0.407	1.94391
A0A1W2PPR8	HLA-B	0.407	0.586054
Q13332	PTPRS	0.405	3.99041
Q5TIH2	SFT2D2	0.405	0.757012
Q96E14	RMI2	0.404	4.06799
Q08117	AES	0.404	3.35115
Q9NTJ4	MAN2C1	0.403	4.60113
Q9BZL4	PPP1R12C	0.402	1.83411
Q9BS40	LXN	0.402	4.93955
P53778	MAPK12	0.402	2.86579
P34059	GALNS	0.402	2.51206
Q96LD8	SENP8	0.402	2.38047
P60953	CDC42	0.401	0.851146
Q6RFH5	WDR74	-0.552	9.19584
P31689	DNAJA1	-0.552	4.48318
Q8N9F0	NAT8L	-0.555	3.41712
Q9H6F5	CCDC86	-0.556	7.01484
Q8TBN0	RAB3IL1	-0.558	3.48489
Q9UG63	ABCF2	-0.563	12.1389
Q8IUW1	ANKRD10	-0.563	3.39003
Q5W0B1	RNF219	-0.568	13.8762
Q9H819	DNAJC18	-0.577	2.86395
P17302	GJA1	-0.577	2.08152
Q13207	TBX2	-0.582	3.0565
H0YAJ5	APBB2	-0.587	2.27081
Q05932	FPGS	-0.588	11.8467
Q9NVN8	GNL3L	-0.592	7.21638
P58004	SESN2	-0.593	8.31553
Q9Y3B1	SLMO2	-0.594	3.46655
I3L2B0	CLUH	-0.596	14.453
C9IYE1	CADPS2	-0.599	7.87601
O75153	CLUH	-0.599	14.453
Q9H2J4	PDCL3	-0.605	9.11401
A0A2R8Y653	UCK2	-0.608	10.586
E9PLI6	EIF1AD	-0.613	11.8065
A6ND36	FAM83G	-0.617	8.70552
F8VY01	FGD6	-0.623	5.94137
Q86UD0	SAPCD2	-0.624	8.56284
Q8N5I9	C12orf45	-0.633	11.048
M0R2B3	C19orf44	-0.638	2.47345
Q96M89	CCDC138	-0.641	11.8467
F5H148	RRN3	-0.642	7.68921
Q9P209	CEP72	-0.645	9.24152
Q96E17	RAB3C	-0.646	1.54519
O95905	ECD	-0.652	11.849
P50579	METAP2	-0.659	13.037
Q14679	TTLL4	-0.666	12.3675
Q9UL63	MKLN1	-0.667	14.547
Q969G6	RFK	-0.669	10.127
P30793	GCH1	-0.669	5.27535
Q9NS18	GLRX2	-0.677	7.65732
Q9UEE5	STK17A	-0.683	3.87161
Q96GA3	LTV1	-0.684	15.0302
Q9UK39	CCRN4L	-0.685	11.7403
Q9BXK1	KLF16	-0.687	11.1766
Q6PID8	KLHDC10	-0.695	5.12984
Q01581	HMGCS1	-0.705	13.4186
Q9NPA3	MID1IP1	-0.717	8.54021
P17707	AMD1	-0.721	6.0757
Q92503	SEC14L1	-0.724	9.57238
P35790	CHKA	-0.733	6.51432
Q9BU70	C9orf156	-0.741	3.80912
O00767	SCD	-0.756	2.39438
F8VQZ7	METAP2	-0.762	13.037
Q9Y255	PRELID1	-0.788	7.49557
P08243	ASNS	-0.817	19.7119
F6TX30	ASB6	-0.82	14.453
Q99741	CDC6	-0.832	16.1218
Q9Y4C2	TCAF1	-0.85	17.8588
Q13501	SQSTM1	-0.867	14.5443
O75794	CDC123	-0.875	18.7043
Q9BUT9	FAM195A	-0.881	9.11401
O00488	ZNF593	-0.896	11.1003
O00458	IFRD1	-1.147	9.51408
P09601	HMOX1	-1.324	14.8854
Q99595	TIMM17A	-1.401	9.25487
Q9UPY5	SLC7A11	-1.464	2.35075

### Sheet: GOTERM_CC_FAT
Category	Term	Count	%	PValue	Genes	List Total	Pop Hits	Pop Total	Fold Enrichment	Bonferroni	Benjamini	FDR	Gene names
GOTERM_CC_FAT	GO:0005739~mitochondrion	75	31.1203	9.2095e-22	Q9Y5U8, O75027, Q9Y4W6, Q9H3K2, P40925, P16219, A0A0C4DGB9, Q96EL3, P53007, P17900, P23786, P43155, P30038, P31689, P31327, Q9UII2, Q02252, P53778, Q96HY7, Q9P0S9, Q969G6, A0A182DWF2, Q9Y3B1, Q9NS18, Q99595, A6NK58, Q8IUZ5, Q9H3M7, P35914, O75208, Q9NWB6, O43772, B9A057, Q5VUM1, Q9NX00, Q9UG63, Q96CM8, P55809, E5RJG7, P00403, Q96GA7, Q86WA6, Q9BX68, Q16775, O14521, Q8N4T8, Q13423, Q92506, Q9Y255,…	195	1700	14527	3.28665	3.42593e-19	3.42593e-19	3.37068e-17	MPC1;BRP44L, ABCB7, AFG3L2, GHITM, MDH1, ACADS, PPA2, MRPL53, SLC25A1, GM2A, CPT2, CRAT, ALDH4A1, DNAJA1, CPS1, ATPIF1, ALDH6A1, MAPK12, DHTKD1, TMEM14C, RFK, TXNRD2, SLMO2, GLRX2, TIMM17A, LIPT2, PHYKPL, TXNIP, HMGCL, COQ9, ARGLU1, SLC25A20, COA5, SDHAF4, TMEM160, ABCF2, ACSF2, OXCT1, DECR1, MT-CO2, SDSL, BPHL, HINT2, HAGH, SDHD, CBR4, NNT, HSD17B8, PRELID1, DGUOK, COQ6, BNIP3, UROS, SFN, UACA, …
GOTERM_CC_FAT	GO:0044429~mitochondrial part	54	22.4066	4.94849e-19	Q9Y5U8, O75027, Q9Y4W6, Q9H3K2, P16219, A0A0C4DGB9, Q96EL3, P53007, P23786, P43155, P30038, P31327, Q9UII2, Q02252, Q96HY7, Q9P0S9, A0A182DWF2, Q9Y3B1, Q9NS18, Q99595, A6NK58, Q8IUZ5, Q9H3M7, P35914, O75208, O43772, Q5VUM1, Q9UG63, Q96CM8, P55809, E5RJG7, P00403, Q86WA6, Q16775, O14521, Q8N4T8, Q13423, Q92506, Q9Y255, Q16854, Q9Y2Z9, F6RP06, Q9NXA8, Q8N9F0, Q86UT6, P17302, O60238, Q8TCC3, Q9NX14,…	195	990	14527	4.0635	1.84084e-16	9.20419e-17	9.05574e-15	MPC1;BRP44L, ABCB7, AFG3L2, GHITM, ACADS, PPA2, MRPL53, SLC25A1, CPT2, CRAT, ALDH4A1, CPS1, ATPIF1, ALDH6A1, DHTKD1, TMEM14C, TXNRD2, SLMO2, GLRX2, TIMM17A, LIPT2, PHYKPL, TXNIP, HMGCL, COQ9, SLC25A20, SDHAF4, ABCF2, ACSF2, OXCT1, DECR1, MT-CO2, BPHL, HAGH, SDHD, CBR4, NNT, HSD17B8, PRELID1, DGUOK, COQ6, BNIP3, SIRT5, NAT8L, NLRX1, GJA1, BNIP3L, MRPL30, NDUFB11, SLC25A3, FPGS, ACAD10, ACADVL, IDH2
GOTERM_CC_FAT	GO:0005740~mitochondrial envelope	37	15.3527	8.26609e-12	Q9H3M7, P35914, Q9Y5U8, O75208, O75027, O43772, Q9Y4W6, Q9H3K2, Q96EL3, P53007, Q9UG63, P23786, P00403, Q86WA6, P43155, O14521, Q13423, Q92506, P31327, Q9Y255, Q9Y2Z9, Q9UII2, F6RP06, Q9NXA8, Q9P0S9, Q8N9F0, Q86UT6, P17302, O60238, Q8TCC3, Q9Y3B1, Q9NX14, Q00325, Q99595, Q05932, P49748, P48735	195	732	14527	3.76558	3.07497e-09	1.025e-09	1.00846e-07	TXNIP, HMGCL, MPC1;BRP44L, COQ9, ABCB7, SLC25A20, AFG3L2, GHITM, MRPL53, SLC25A1, ABCF2, CPT2, MT-CO2, BPHL, CRAT, SDHD, NNT, HSD17B8, CPS1, PRELID1, COQ6, ATPIF1, BNIP3, SIRT5, TMEM14C, NAT8L, NLRX1, GJA1, BNIP3L, MRPL30, SLMO2, NDUFB11, SLC25A3, TIMM17A, FPGS, ACADVL, IDH2
GOTERM_CC_FAT	GO:0005759~mitochondrial matrix	27	11.2033	8.80032e-11	P35914, P16219, A0A0C4DGB9, Q96EL3, Q5VUM1, Q96CM8, P55809, E5RJG7, Q86WA6, Q16775, Q8N4T8, P30038, Q92506, P31327, Q16854, Q02252, Q9NXA8, Q96HY7, A0A182DWF2, Q8TCC3, Q9NS18, Q05932, Q6JQN1, A6NK58, P49748, Q8IUZ5, P48735	195	425	14527	4.73278	3.27372e-08	8.1843e-09	8.05229e-07	HMGCL, ACADS, PPA2, MRPL53, SDHAF4, ACSF2, OXCT1, DECR1, BPHL, HAGH, CBR4, ALDH4A1, HSD17B8, CPS1, DGUOK, ALDH6A1, SIRT5, DHTKD1, TXNRD2, MRPL30, GLRX2, FPGS, ACAD10, LIPT2, ACADVL, PHYKPL, IDH2
GOTERM_CC_FAT	GO:0031966~mitochondrial membrane	32	13.278	2.6506e-09	P35914, Q9Y5U8, O75208, O75027, O43772, Q9Y4W6, Q9H3K2, Q96EL3, P53007, P23786, P00403, Q86WA6, P43155, O14521, Q13423, P31327, Q9Y2Z9, Q9UII2, F6RP06, Q9NXA8, Q9P0S9, Q8N9F0, Q86UT6, P17302, O60238, Q8TCC3, Q9NX14, Q00325, Q99595, Q05932, P49748, P48735	195	691	14527	3.44995	9.86022e-07	1.97205e-07	1.94024e-05	HMGCL, MPC1;BRP44L, COQ9, ABCB7, SLC25A20, AFG3L2, GHITM, MRPL53, SLC25A1, CPT2, MT-CO2, BPHL, CRAT, SDHD, NNT, CPS1, COQ6, ATPIF1, BNIP3, SIRT5, TMEM14C, NAT8L, NLRX1, GJA1, BNIP3L, MRPL30, NDUFB11, SLC25A3, TIMM17A, FPGS, ACADVL, IDH2
GOTERM_CC_FAT	GO:0005743~mitochondrial inner membrane	25	10.3734	5.45405e-08	P35914, Q9Y5U8, O75208, O75027, O43772, Q9Y4W6, Q9H3K2, Q96EL3, P53007, P23786, P00403, P43155, O14521, Q13423, P31327, Q9Y2Z9, Q9UII2, Q9NXA8, Q8TCC3, Q9NX14, Q00325, Q99595, Q05932, P49748, P48735	195	499	14527	3.73234	2.02889e-05	3.38151e-06	0.000332697	HMGCL, MPC1;BRP44L, COQ9, ABCB7, SLC25A20, AFG3L2, GHITM, MRPL53, SLC25A1, CPT2, MT-CO2, CRAT, SDHD, NNT, CPS1, COQ6, ATPIF1, SIRT5, MRPL30, NDUFB11, SLC25A3, TIMM17A, FPGS, ACADVL, IDH2
GOTERM_CC_FAT	GO:0019866~organelle inner membrane	26	10.7884	1.07131e-07	P35914, Q9Y5U8, O75208, O75027, O43772, Q9Y4W6, Q9H3K2, Q96EL3, P53007, P23786, P00403, P43155, O14521, Q13423, P31327, Q9Y2Z9, Q9UII2, Q9NXA8, Q8TCC3, Q9NX14, Q00325, Q99595, Q05932, Q9UH99, P49748, P48735	195	557	14527	3.47744	3.98521e-05	5.69326e-06	0.000560144	HMGCL, MPC1;BRP44L, COQ9, ABCB7, SLC25A20, AFG3L2, GHITM, MRPL53, SLC25A1, CPT2, MT-CO2, CRAT, SDHD, NNT, CPS1, COQ6, ATPIF1, SIRT5, MRPL30, NDUFB11, SLC25A3, TIMM17A, FPGS, SUN2, ACADVL, IDH2
GOTERM_CC_FAT	GO:0031967~organelle envelope	39	16.1826	1.42165e-07	Q9H3M7, P35914, Q9Y5U8, O75208, O75027, O43772, Q9Y4W6, Q9H3K2, Q96EL3, P53007, Q9UG63, P23786, P00403, Q86WA6, P43155, O14521, Q13423, Q92506, P31327, Q9Y255, Q9Y2Z9, Q9UII2, F6RP06, Q9NXA8, P30793, Q9P0S9, Q8N9F0, Q86UT6, P17302, O60238, Q8TCC3, Q9Y3B1, Q9NX14, Q00325, Q99595, Q05932, Q9UH99, P49748, P48735	195	1149	14527	2.52863	5.28841e-05	6.56876e-06	0.000646282	TXNIP, HMGCL, MPC1;BRP44L, COQ9, ABCB7, SLC25A20, AFG3L2, GHITM, MRPL53, SLC25A1, ABCF2, CPT2, MT-CO2, BPHL, CRAT, SDHD, NNT, HSD17B8, CPS1, PRELID1, COQ6, ATPIF1, BNIP3, SIRT5, GCH1, TMEM14C, NAT8L, NLRX1, GJA1, BNIP3L, MRPL30, SLMO2, NDUFB11, SLC25A3, TIMM17A, FPGS, SUN2, ACADVL, IDH2
GOTERM_CC_FAT	GO:0031975~envelope	39	16.1826	1.58922e-07	Q9H3M7, P35914, Q9Y5U8, O75208, O75027, O43772, Q9Y4W6, Q9H3K2, Q96EL3, P53007, Q9UG63, P23786, P00403, Q86WA6, P43155, O14521, Q13423, Q92506, P31327, Q9Y255, Q9Y2Z9, Q9UII2, F6RP06, Q9NXA8, P30793, Q9P0S9, Q8N9F0, Q86UT6, P17302, O60238, Q8TCC3, Q9Y3B1, Q9NX14, Q00325, Q99595, Q05932, Q9UH99, P49748, P48735	195	1154	14527	2.51768	5.91171e-05	6.56876e-06	0.000646282	TXNIP, HMGCL, MPC1;BRP44L, COQ9, ABCB7, SLC25A20, AFG3L2, GHITM, MRPL53, SLC25A1, ABCF2, CPT2, MT-CO2, BPHL, CRAT, SDHD, NNT, HSD17B8, CPS1, PRELID1, COQ6, ATPIF1, BNIP3, SIRT5, GCH1, TMEM14C, NAT8L, NLRX1, GJA1, BNIP3L, MRPL30, SLMO2, NDUFB11, SLC25A3, TIMM17A, FPGS, SUN2, ACADVL, IDH2
GOTERM_CC_FAT	GO:0043202~lysosomal lumen	6	2.48963	0.00646068	E5RJB8, P17900, O14773, P34059, A0A0C4DFZ2, P10253	195	88	14527	5.07937	0.91029	0.240337	23.6461	SDC2, GM2A, TPP1, GALNS, ARSA, GAA
GOTERM_CC_FAT	GO:0005775~vacuolar lumen	6	2.48963	0.0196614	E5RJB8, P17900, O14773, P34059, A0A0C4DFZ2, P10253	195	116	14527	3.85332	0.999381	0.664914	65.419	SDC2, GM2A, TPP1, GALNS, ARSA, GAA
GOTERM_CC_FAT	GO:0044455~mitochondrial membrane part	7	2.90456	0.0532939	Q13423, Q9NX14, Q9UII2, F6RP06, Q99595, Q9Y4W6, O14521	195	202	14527	2.58159	1	1	98.6523	NNT, NDUFB11, ATPIF1, BNIP3, TIMM17A, AFG3L2, SDHD
GOTERM_CC_FAT	GO:0070062~extracellular exosome	48	19.917	0.0534131	Q9Y2S2, Q9C0H2, P40925, Q9H3K2, A0A0C4DGB9, P10253, Q5T6Z8, P53007, O76041, P20933, P17900, A0A1W2PPR8, Q71DI3, E5RJG7, P00403, Q96GA7, P62714, Q86WA6, Q16775, P60953, P80723, P34913, P31689, Q13501, P30039, O15230, P31947, Q9BZF9, Q02252, P34059, Q5TIH2, A0A0C4DFZ2, Q5VZR0, P50443, Q9BS40, O96011, Q96IU4, P17302, Q01459, Q00325, P62745, Q7LBR1, O14773, Q8IWA5, Q13332, H3BLU7, Q8N357, P48735	195	2811	14527	1.2721	1	1	98.6523	CRYL1, TTYH3, MDH1, GHITM, PPA2, GAA, TMEM59, SLC25A1, NEBL, AGA, GM2A, HLA-B, HIST2H3A;HIST3H3;HIST1H3A, DECR1, MT-CO2, SDSL, PPP2CB, BPHL, HAGH, CDC42, BASP1, EPHX2, DNAJA1, SQSTM1, PBLD, LAMA5, SFN, UACA, ALDH6A1, GALNS, SFT2D2, ARSA, GLIPR2, SLC26A2, LXN, PEX11B, ABHD14B, GJA1, CTBS, SLC25A3, RHOB, CHMP1B, TPP1, SLC44A2, PTPRS, AKR7A2, SLC35F6, IDH2
GOTERM_CC_FAT	GO:0000786~nucleosome	5	2.07469	0.0551344	P07305, Q9UG63, Q71DI3, Q5SSJ5, Q92522	195	107	14527	3.48119	1	1	98.6523	H1F0, ABCF2, HIST2H3A;HIST3H3;HIST1H3A, HP1BP3, H1FX
GOTERM_CC_FAT	GO:1903561~extracellular vesicle	48	19.917	0.0573502	Q9Y2S2, Q9C0H2, P40925, Q9H3K2, A0A0C4DGB9, P10253, Q5T6Z8, P53007, O76041, P20933, P17900, A0A1W2PPR8, Q71DI3, E5RJG7, P00403, Q96GA7, P62714, Q86WA6, Q16775, P60953, P80723, P34913, P31689, Q13501, P30039, O15230, P31947, Q9BZF9, Q02252, P34059, Q5TIH2, A0A0C4DFZ2, Q5VZR0, P50443, Q9BS40, O96011, Q96IU4, P17302, Q01459, Q00325, P62745, Q7LBR1, O14773, Q8IWA5, Q13332, H3BLU7, Q8N357, P48735	195	2825	14527	1.2658	1	1	98.6523	CRYL1, TTYH3, MDH1, GHITM, PPA2, GAA, TMEM59, SLC25A1, NEBL, AGA, GM2A, HLA-B, HIST2H3A;HIST3H3;HIST1H3A, DECR1, MT-CO2, SDSL, PPP2CB, BPHL, HAGH, CDC42, BASP1, EPHX2, DNAJA1, SQSTM1, PBLD, LAMA5, SFN, UACA, ALDH6A1, GALNS, SFT2D2, ARSA, GLIPR2, SLC26A2, LXN, PEX11B, ABHD14B, GJA1, CTBS, SLC25A3, RHOB, CHMP1B, TPP1, SLC44A2, PTPRS, AKR7A2, SLC35F6, IDH2
GOTERM_CC_FAT	GO:0043230~extracellular organelle	48	19.917	0.0576395	Q9Y2S2, Q9C0H2, P40925, Q9H3K2, A0A0C4DGB9, P10253, Q5T6Z8, P53007, O76041, P20933, P17900, A0A1W2PPR8, Q71DI3, E5RJG7, P00403, Q96GA7, P62714, Q86WA6, Q16775, P60953, P80723, P34913, P31689, Q13501, P30039, O15230, P31947, Q9BZF9, Q02252, P34059, Q5TIH2, A0A0C4DFZ2, Q5VZR0, P50443, Q9BS40, O96011, Q96IU4, P17302, Q01459, Q00325, P62745, Q7LBR1, O14773, Q8IWA5, Q13332, H3BLU7, Q8N357, P48735	195	2826	14527	1.26535	1	1	98.6523	CRYL1, TTYH3, MDH1, GHITM, PPA2, GAA, TMEM59, SLC25A1, NEBL, AGA, GM2A, HLA-B, HIST2H3A;HIST3H3;HIST1H3A, DECR1, MT-CO2, SDSL, PPP2CB, BPHL, HAGH, CDC42, BASP1, EPHX2, DNAJA1, SQSTM1, PBLD, LAMA5, SFN, UACA, ALDH6A1, GALNS, SFT2D2, ARSA, GLIPR2, SLC26A2, LXN, PEX11B, ABHD14B, GJA1, CTBS, SLC25A3, RHOB, CHMP1B, TPP1, SLC44A2, PTPRS, AKR7A2, SLC35F6, IDH2
GOTERM_CC_FAT	GO:0005764~lysosome	13	5.39419	0.0612483	Q13501, P34059, A0A0C4DFZ2, P10253, Q5T6Z8, P17302, P20933, E5RJB8, Q01459, P17900, O14773, Q8IWA5, Q8N357	195	544	14527	1.78027	1	1	98.6523	SQSTM1, GALNS, ARSA, GAA, TMEM59, GJA1, AGA, SDC2, CTBS, GM2A, TPP1, SLC44A2, SLC35F6
GOTERM_CC_FAT	GO:0000323~lytic vacuole	13	5.39419	0.0612483	Q13501, P34059, A0A0C4DFZ2, P10253, Q5T6Z8, P17302, P20933, E5RJB8, Q01459, P17900, O14773, Q8IWA5, Q8N357	195	544	14527	1.78027	1	1	98.6523	SQSTM1, GALNS, ARSA, GAA, TMEM59, GJA1, AGA, SDC2, CTBS, GM2A, TPP1, SLC44A2, SLC35F6
GOTERM_CC_FAT	GO:0044815~DNA packaging complex	5	2.07469	0.0647739	P07305, Q9UG63, Q71DI3, Q5SSJ5, Q92522	195	113	14527	3.29635	1	1	98.6523	H1F0, ABCF2, HIST2H3A;HIST3H3;HIST1H3A, HP1BP3, H1FX
GOTERM_CC_FAT	GO:0005758~mitochondrial intermembrane space	4	1.65975	0.0813396	Q9H3M7, Q9Y3B1, Q9Y255, Q9NXA8	195	76	14527	3.92092	1	1	98.6523	TXNIP, SLMO2, PRELID1, SIRT5
GOTERM_CC_FAT	GO:0032993~protein-DNA complex	6	2.48963	0.0920898	P07305, F5H2U8, Q9UG63, Q71DI3, Q5SSJ5, Q92522	195	179	14527	2.49712	1	1	98.6523	H1F0, HMGA2, ABCF2, HIST2H3A;HIST3H3;HIST1H3A, HP1BP3, H1FX
