## Supplementary material for "Comprehensive Evaluation of Rapamycin’s Specificity as an mTOR Inhibitor": Suppl Table 8

### Sheet: Suppl Table 9
Supplementary Table 9. List of DNA oligonucleotides used in this study.
Name	Sequence
Oligos for sgRNA expression from the PX459 vector for CRISPR/Cas9 point mutant cell line generation
sgMTOR_for	5' caccGAGGCATCTCGTTTGTACTT 3'
sgMTOR_rev	5' aaacAAGTACAAACGAGATGCCTC 3'
donor oligo to introduce Ser2035Thr point mutation in MTOR (TCT > ACT)
MTOR-ST_donor	5' tgatccgagtggccatcctctggcatgagatgtggcatgaaggcctggaagaggcaActcgtttgtactttggggaaaggaacgtgaaaggcatgtttgaggtg 3'
